# EEG spectral exponent as a synthetic index for the longitudinal assessment of stroke recovery

**DOI:** 10.1101/2021.08.09.455664

**Authors:** J. Lanzone, M. Colombo, S. Sarasso, F. Zappasodi, M. Rosanova, M. Massimini, V. Di Lazzaro, G. Assenza

## Abstract

**Background:** Quantitative EEG (qEEG) can capture changes in brain activity that follow a stroke. Accordingly, EEG metrics could be used to monitor patients’ state and recovery. Although qEEG metrics traditionally focus on oscillatory activity, recent findings highlight the importance of aperiodic (power-law) structure in characterizing pathological brain states.

**Objective:** To assess neurophysiological impairment and recovery from mono-hemispheric stroke by means of the Spectral Exponent (SE), a metric that reflects EEG slowing and quantifies the power-law decay of the EEG Power Spectral Density (PSD). To relate neurophysiological recovery with patient’s functional outcome.

**Methods:** Eighteen patients (n=18) with Middle Cerebral Artery (MCA) ischaemic stroke were retrospectively enrolled for this study. Patients underwent EEG recording in the sub-acute phase (T0) and after 2 months of physical rehabilitation (T1). Sixteen healthy controls (HC; n=16) matched by age and sex were enrolled as a normative group. SE values and narrow-band PSD were estimated for each recording. We compared SE and band-power between patients and HC, and between the affected (AH) and unaffected hemisphere (UH) at T0 and T1 in patients.

**Results:** At T0, stroke patients showed significantly more negative SE values than HC (p=0.003), reflecting broad-band EEG slowing. Moreover, SE over the AH was consistently more negative compared to the UH and showed a renormalization at T1 in our patient sample. This SE renormalization significantly correlated with NIHSS improvement (R= 0.63, p=0.005).

**Conclusions:** SE is a reliable readout of the electric changes occurring in the brain after an ischaemic cortical lesion. Moreover, SE holds the promise to be a robust method to assess stroke impairment as well as to monitor and predict functional outcome.
