## Supplemental Table 1 for "EEG spectral exponent as a synthetic index for the longitudinal assessment of stroke recovery"

### Sheet: Sheet1
	ID	Age	Side	Cortical	Location	NIHSS T0	NIHSS T1
	1	75	R	Yes	Frontal	3	0
	2	76	R	Yes	Parietal	11	3
	3	86	L	Yes	Temporal	4	5
	4	83	L	Yes	Temporo-Parietal	6	3
	5	52	R	No	Capsular	2	1
	6	80	R	No	Capsular	1	0
	7	61	L	Yes	Frontal	1	0
	8	73	L	Yes	Fronto-Temporal	1	0
	9	66	L	Yes	Temporo-Parietal	7	2
	10	72	L	Yes	Frontal	14	2
	11	74	L	No	Capsular	2	0
	12	69	L	No	Capsular	12	9
	13	84	R	Yes	Frontal	2	1
	14	73	L	No	Capsular	17	12
	15	75	L	Yes	Frontal	2	2
	16	69	R	No	Capsular	7	2
	17	66	L	Yes	Parietal	9	4
	18	59	R	Yes	Temporal	9	7
