## Supplemental Table 2 for "EEG spectral exponent as a synthetic index for the longitudinal assessment of stroke recovery"

### Sheet: Sheet1
Measure	Comparison	Median/IQR			Z val	p val	Comparison	Median/IQR			Z val	p val
Absolute Alpha Power	AHT0	Median 0.35961 IQR 0.50627|0.13665			-0.7810	0.43476	AHT1	Median 0.35961 IQR 0.50627|0.13665			-1.1836	0.90578
	UHT0	Median 0.31516IQR 0.49106|0.093605					UHT1	Median 1.503IQR 3.381|1.0935
Absolute Beta Power	AHT0	Median 0.78981 IQR 1.1802|0.51528			-0.35504	0.72256	AHT1	Median 0.52655 IQR 1.3916|0.38172			-0.2604	0.79456
	UHT0	Median 0.63524IQR 1.1786|0.5474					UHT1	Median 0.46935IQR 1.1991|0.43886
Absolute Theta Power	AHT0	Median 1.6358 IQR 2.8701|1.1084			-0.87575	0.38116	AHT1	Median 1.2597 IQR 1.7786|0.66405			-0.21305	0.83129
	UHT0	Median 1.7061IQR 2.7538|1.4508					UHT1	Median 1.001IQR 2.4503|0.58733
Absolute Delta Power	AHT0	Median 4.2927IQR 10.8047|2.5916			0.92309	0.35596	AHT1	Median 2.3433 IQR 4.5572|2.136			0.44978	0.65287
	UHT0	Median 3.959 IQR 7.5993|2.6255					UHT1	Median 2.3278IQR 6.4925|1.5846
Absolute Alpha Power	AHT0	Median 1.2597 IQR 1.7786|0.66405			-0.21305	0.83129	UHT0	Median 2.0682 IQR 3.8499|1.3541			1.6805	0.24614
	AHT1	Median 1.001IQR 2.4503|0.58733					UHT1	Median 1.503IQR 3.381|1.0935
Absolute Beta Power	AHT0	Median 0.78981 IQR 1.1802|0.51528			0.87575	0.38116	UHT0	Median 0.63524 IQR 1.1786|0.5474			0.44971	0.65292
	AHT1	Median 0.52655IQR 1.3916|0.38172					UHT1	Median 0.46935IQR 1.1991|0.43886
Absolute Theta Power	AHT0	Median 1.6358 IQR 2.8701|1.1084			1.8225	0.068377	UHT0	Median 1.7061 IQR 2.7538|1.4508			2.0592	0.039474
	AHT1	Median 1.2597IQR 1.7786|0.66405					UHT1	Median 1.001IQR 2.4503|0.58733
Absolute Delta Power	AHT0	Median 3.959 IQR 7.5993|2.6255			2.4853	0.012946	UHT0	Median 4.2927 IQR 10.8047|2.5916			1.6805	0.09286
	AHT1	Median 2.3433IQR 4.5572|2.136					UHT1	Median 2.3278IQR 6.4925|1.5846
Relative Alpha Power	AHT0	Median 5.0685IQR 8.3504|3.6762			0.59173	0.55403	AHT1	Median 6.8982 IQR 9.3741|5.0802			0.35509	0.72253
	UHT0	Median 6.2476 IQR 9.0464|4.696					UHT1	Median 8.1895IQR 9.5344|4.4175
Relative Beta Power	AHT0	Median 1.9163 IQR 2.6718|1.553			0.54439	0.58617	AHT1	Median 2.6492 IQR 3.1698|1.9675			0.023672	0.98111
	UHT0	Median 2.1153IQR 2.7496|1.2601					UHT1	Median 2.6443IQR 2.9625|2.1889
Relative Theta Power	AHT0	Median 4.6611 IQR 5.3888|4.1306			-0.59173	0.55403	AHT1	Median 4.3056 IQR 4.8037|3.5334			0.21305	0.83129
	UHT0	Median 4.5431IQR 5.8949|3.5244					UHT1	Median 4.1694IQR 4.8746|3.626
Relative Delta Power	AHT0	Median 14.0183 IQR 16.6493|10.841			-1.1598	0.24614	AHT1	Median 10.9271 IQR 14.0524|9.4999			0.35509	0.72253
	UHT0	Median 13.5871IQR 18.4227|9.6691					UHT1	Median 11.0651IQR 13.472|10.3046
Relative Alpha Power	AHT0	Median 6.2476 IQR 9.0464|4.696			-2.1065	0.035157	UHT0	Median 2.0682 IQR 3.8499|1.3541			-2.1065	0.035157
	AHT1	Median 6.8982IQR 9.3741|5.0802					UHT1	Median 1.503IQR 3.381|1.0935
Relative Beta Power	AHT0	Median 1.9163 IQR 2.6718|1.553			-2.4379	0.014772	UHT0	Median 2.1153 IQR 2.7496|1.2601			-2.5326	0.011322
	AHT1	Median 2.6492IQR 3.1698|1.9675					UHT1	Median 2.6443IQR 2.9625|2.1889
Relative Theta Power	AHT0	Median 4.6611 IQR 5.3888|4.1306			0.40237	0.68741	UHT0	Median 4.1694IQR 4.8746|3.626			0.49705	0.61915
	AHT1	Median 4.3056IQR 4.8037|3.5334					UHT1	Median 0.46935IQR 1.1991|0.43886
Relative Delta Power	AHT0	Median 14.0183 IQR 16.6493|10.841			2.6273	0.0086074	UHT0	Median 13.5871 IQR 18.4227|9.6691			2.6273	0.0086074
	AHT1	Median 10.9271IQR 14.0524|9.4999					UHT1	Median 11.0651IQR 13.472|10.3046
Delta Alpha Ratio	AHT0	Median 3.4614IQR 5.5394|1.3013			-1.4438	0.14879	AHT1	Median 1.4295 IQR 3.9906|1.0762			0.30774	0.75828
	UHT0	Median 2.6295 IQR 4.1886|1.3182					UHT1	Median 1.3624IQR 3.4186|1.2516
Delta Alpha Ratio	AHT0	Median 2.6295 IQR 4.1886|1.3182			2.2486	0.02454	UHT0	Median 3.4614 IQR 5.5394|1.3013			2.7219	0.00649
	AHT1	Median 1.4295IQR 3.9906|1.0762					UHT1	Median 1.3624IQR 3.4186|1.2516
Theta Alpha Ratio	AHT0	Median 0.96621IQR 1.3399|0.73065			0.92309	0.35596	AHT1	Median 0.59704 IQR 1.0417|0.44552			0.023672	0.98111
	UHT0	Median 0.76938 IQR 1.2161|0.56614					UHT1	Median 0.53755 IQR 0.96786|0.45867
Theta Alpha Ratio	AHT0	Median 0.76938 IQR 1.2161|0.56614			1.7752	0.075868	UHT0	Median 0.96621 IQR 1.3399|0.73065			1.9645	0.049468
	AHT1	Median 0.53755IQR 0.96786|0.45867					UHT1	Median 0.59704IQR 1.0417|0.44552
